# Various tomato cultivars display contrasted morphological and molecular responses to a heat wave

**DOI:** 10.1101/2022.09.08.507118

**Authors:** N. Bollier, R. Micol-Ponce, A. Dakdaki, E. Maza, M. Zouine, A. Djari, M. Bouzayen, C. Chevalier, F. Delmas, N. Gonzalez, M. Hernould

## Abstract

Climate change is one of the biggest threats that human society currently needs to face. Heat waves associated with global warming negatively affect plant growth and development and will increase in frequency. Tomato is one of the most produced and consumed fruit in the world but remarkable yield losses occur every year due to the sensitivity of many cultivars to heat stress. New insights into how tomato plants are responding to heat waves will contribute to the development of new cultivars with high yields under harsh temperature conditions. In this study, the analysis of microsporogenesis and pollen germination rate of eleven tomato cultivars after exposure to a simulated heat wave revealed differences between genotypes. The transcriptome of floral buds at two developmental stages of five cultivars selected based on their pollen germination tolerance or sensitivity, revealed common and specific molecular responses implemented by tomato cultivars to cope with heat waves. These data provide valuable insights into the underlying molecular adaptation of floral buds to heat stress and will contribute to the development of future climate resilient tomato varieties.
