## Supplementary material for "Various tomato cultivars display contrasted morphological and molecular responses to a heat wave": Table_S1

### Sheet: Feuil1
Table S1. Sizes of the floral buds containing tetrads (TFB) and mature pollen grains (PFB) harvested for the transcriptomic analysis.
Genotype	Conditions	TFB	PFB
		bud length (mm)	bud length (mm)
JAG8810	NS	7	9
	HS	8	10
WVA106	NS	6	8
	HS	6	8
M82	NS	7	9
	HS	7	9
DRK7024	NS	14	17
	HS	17	20
Clodano	NS	9	13
	HS	13	15
Tetrad floral bud (TFB), pollen floral bud, (PFB)
