## Supplementary material for "Various tomato cultivars display contrasted morphological and molecular responses to a heat wave": Table_S3

### Sheet: Feuil1
Table S3. Number of differentially expressed genes under heat-stress conditions based on a log2 fold-change of 1 and a p-value <0.05.
Genotype		TFB			PFB
		Up	Down	Total	Up	Down	Total
JAG8810		502	370	872	371	216	587
WVA106		454	288	742	668	734	1402
M82		758	475	1233	758	569	1327
DRK7024		592	497	1089	609	809	1418
Clodano		851	442	1293	737	651	1388
Non-redundant total		1369	929	2298	1415	1420	2835
Tetrad floral bud (TFB), pollen floral bud, (PFB)
