## Supplementary material for "Various tomato cultivars display contrasted morphological and molecular responses to a heat wave": Table_S4

### Sheet: S4
Table S4. Functional categories overrepresented in the list of all up- and down-regulated DEGs across all the tomato cultivars under heat stress.
The GO enrichment tool from PLAZA (47) was used, BP: Biological process; MF: Molecular function; CC: Cellular component; Log2-Enrichment: enrichment folds reported in log2 scale,
Source	Identifier	Type	Log2-Enrichment Fold	P-Value	Subset Ratio	Description
TFB_down	GO:0001227	MF	5.26	0.015913	0.0034	DNA-binding transcription repressor activity, RNA polymerase II-specific
TFB_down	GO:0003913	MF	5.26	0.015913	0.0034	DNA photolyase activity
PFB_down	GO:0010277	MF	4.05	0.037759	0.0029	chlorophyllide a oxygenase [overall] activity
PFB_down	GO:0016210	MF	4.05	0.037759	0.0029	naringenin-chalcone synthase activity
TFB_down	GO:0009522	CC	3.55	3.0372e-10	0.0169	photosystem I
TFB_down	GO:0050502	MF	3.4	0.00046555	0.009	cis-zeatin O-beta-D-glucosyltransferase activity
TFB_down	GO:0019904	MF	3.34	7.1258e-15	0.027	protein domain specific binding
TFB_down	GO:0016168	MF	3.3	3.1917e-11	0.0213	chlorophyll binding
TFB_down	GO:0016628	MF	3.14	6.0956e-06	0.0135	oxidoreductase activity, acting on the CH-CH group of donors, NAD or NADP as acceptor
PFB_down	GO:0009522	CC	3.1	1.1336e-09	0.0124	photosystem I
TFB_down	GO:0010287	CC	2.91	1.4131e-10	0.0236	plastoglobule
TFB_down	GO:0010319	CC	2.87	0.00079898	0.0101	stromule
PFB_down	GO:0016168	MF	2.81	8.3145e-10	0.0153	chlorophyll binding
TFB_down	GO:0016627	MF	2.79	2.6887e-07	0.0191	oxidoreductase activity, acting on the CH-CH group of donors
TFB_down	GO:0009523	CC	2.76	1.2311e-07	0.0191	photosystem II
TFB_down	GO:0016701	MF	2.71	0.00019625	0.0135	oxidoreductase activity, acting on single donors with incorporation of molecular oxygen
PFB_down	GO:0010287	CC	2.59	3.151e-11	0.0189	plastoglobule
PFB_down	GO:0019904	MF	2.37	2.8931e-06	0.0138	protein domain specific binding
PFB_down	GO:0009523	CC	2.29	2.4973e-06	0.0138	photosystem II
PFB_down	GO:0016538	MF	2.28	0.010876	0.008	cyclin-dependent protein serine/threonine kinase regulator activity
TFB_down	GO:0048046	CC	2.08	4.3494e-12	0.0449	apoplast
PFB_up	GO:0071704	BP	0.37	9.2634e-12	0.4439	organic substance metabolic process
TFB_down	GO:0009535	CC	2	9.1862e-14	0.0539	chloroplast thylakoid membrane
TFB_down	GO:0046658	CC	1.97	0.0034686	0.0157	anchored component of plasma membrane
TFB_down	GO:0042651	CC	1.95	9.0308e-14	0.0562	thylakoid membrane
TFB_down	GO:0009534	CC	1.87	6.8156e-14	0.0607	chloroplast thylakoid
TFB_down	GO:0050660	MF	1.77	0.014014	0.018	flavin adenine dinucleotide binding
TFB_down	GO:0031225	CC	1.76	0.00030334	0.0236	anchored component of membrane
TFB_down	GO:0009941	CC	1.73	6.7415e-14	0.0685	chloroplast envelope
TFB_down	GO:0031406	MF	1.73	0.011444	0.0191	carboxylic acid binding
TFB_down	GO:0009579	CC	1.7	4.2875e-14	0.0719	thylakoid
TFB_down	GO:0009768	BP	4.54	9.1442e-14	0.0157	photosynthesis, light harvesting in photosystem I
PFB_down	GO:0080110	BP	4.41	7.5404e-05	0.0044	sporopollenin biosynthetic process
PFB_up	GO:0050896	BP	0.85	1.882e-38	0.3438	response to stimulus
PFB_down	GO:0030638	BP	4.15	0.0053994	0.0036	polyketide metabolic process
TFB_up	GO:0050789	BP	0.67	8.8255e-17	0.263	regulation of biological process
TFB_down	GO:0009570	CC	1.69	9.0602e-15	0.0753	chloroplast stroma
TFB_up	GO:0006950	BP	1.1	4.6781e-40	0.2544	response to stress
TFB_down	GO:0016746	MF	1.67	1.1335e-07	0.0449	acyltransferase activity
TFB_down	GO:0016614	MF	1.66	0.0073592	0.0213	oxidoreductase activity, acting on CH-OH group of donors
TFB_down	GO:0009526	CC	1.65	2.8397e-18	0.0955	plastid envelope
PFB_up	GO:0006950	BP	0.97	9.2829e-30	0.2324	response to stress
TFB_up	GO:0009628	BP	1.32	2.1851e-36	0.1794	response to abiotic stimulus
TFB_down	GO:0016829	MF	1.6	4.8502e-06	0.0393	lyase activity
PFB_down	GO:0009768	BP	4.11	2.2002e-14	0.0116	photosynthesis, light harvesting in photosystem I
PFB_down	GO:0035251	MF	1.6	0.0082445	0.0145	UDP-glucosyltransferase activity
PFB_down	GO:0048046	CC	1.53	2.2874e-07	0.0305	apoplast
TFB_down	GO:0008194	MF	1.52	0.0002985	0.0326	UDP-glycosyltransferase activity
PFB_down	GO:0016614	MF	1.49	0.0017276	0.0189	oxidoreductase activity, acting on CH-OH group of donors
TFB_down	GO:0004497	MF	1.46	0.00066717	0.0326	monooxygenase activity
PFB_up	GO:0009628	BP	1.26	4.6947e-33	0.1719	response to abiotic stimulus
TFB_up	GO:0031323	BP	0.83	1.3449e-14	0.1709	regulation of cellular metabolic process
PFB_down	GO:0031225	CC	1.44	0.0010927	0.0189	anchored component of membrane
PFB_down	GO:0009535	CC	1.41	1.6331e-07	0.0356	chloroplast thylakoid membrane
PFB_down	GO:0042651	CC	1.38	8.7363e-08	0.0378	thylakoid membrane
TFB_up	GO:0051171	BP	0.86	1.4357e-14	0.1609	regulation of nitrogen compound metabolic process
TFB_down	GO:0016705	MF	1.36	0.00086991	0.036	oxidoreductase activity, acting on paired donors, with incorporation or reduction of molecular oxygen
PFB_down	GO:0009534	CC	1.35	2.2471e-08	0.0422	chloroplast thylakoid
TFB_down	GO:0005506	MF	1.34	0.0032797	0.0326	iron ion binding
PFB_up	GO:0010033	BP	1.2	8.3971e-27	0.1547	response to organic substance
PFB_up	GO:1901700	BP	1.39	1.79e-34	0.154	response to oxygen-containing compound
TFB_up	GO:1901700	BP	1.36	3.381e-31	0.1508	response to oxygen-containing compound
TFB_down	GO:0016491	MF	1.31	2.1859e-19	0.1472	oxidoreductase activity
PFB_down	GO:0016746	MF	1.21	0.00012524	0.0327	acyltransferase activity
TFB_down	GO:0009507	CC	1.19	6.3716e-19	0.164	chloroplast
PFB_down	GO:0009941	CC	1.13	1.7843e-06	0.0451	chloroplast envelope
PFB_down	GO:0009526	CC	1.06	2.3251e-08	0.0633	plastid envelope
PFB_down	GO:0016829	MF	1.06	0.015135	0.0269	lyase activity
TFB_down	GO:0003729	MF	1.01	0.00038721	0.0629	mRNA binding
TFB_down	GO:0046914	MF	0.93	7.6815e-05	0.0809	transition metal ion binding
PFB_down	GO:0016491	MF	0.82	8.4938e-09	0.1047	oxidoreductase activity
TFB_down	GO:0003824	MF	0.71	3.3506e-30	0.4809	catalytic activity
TFB_down	GO:0005829	CC	0.68	0.0002829	0.1124	cytosol
TFB_down	GO:0043167	MF	0.51	1.5124e-06	0.2562	ion binding
PFB_down	GO:0003824	MF	0.47	1.7471e-17	0.4065	catalytic activity
PFB_down	GO:0005622	CC	0.32	1.7216e-11	0.4844	intracellular anatomical structure
PFB_down	GO:0110165	CC	0.28	2.0668e-16	0.6407	cellular anatomical entity
TFB_up	GO:0010033	BP	1.15	7.6719e-23	0.1493	response to organic substance
TFB_down	GO:0009645	BP	4.01	2.705e-05	0.009	response to low light intensity stimulus
TFB_down	GO:0008215	BP	4	0.01801	0.0056	spermine metabolic process
TFB_up	GO:0051252	BP	0.93	4.1074e-14	0.1392	regulation of RNA metabolic process
TFB_up	GO:0006355	BP	0.94	9.8509e-14	0.1346	regulation of transcription, DNA-templated
TFB_up	GO:1903506	BP	0.94	9.8509e-14	0.1346	regulation of nucleic acid-templated transcription
TFB_up	GO:2001141	BP	0.94	9.8509e-14	0.1346	regulation of RNA biosynthetic process
TFB_down	GO:0009163	BP	4	0.01801	0.0056	nucleoside biosynthetic process
TFB_down	GO:0034404	BP	4	0.01801	0.0056	nucleobase-containing small molecule biosynthetic process
TFB_down	GO:0042455	BP	4	0.01801	0.0056	ribonucleoside biosynthetic process
PFB_up	GO:0006355	BP	0.74	1.7515e-07	0.1173	regulation of transcription, DNA-templated
PFB_up	GO:1903506	BP	0.74	1.7515e-07	0.1173	regulation of nucleic acid-templated transcription
PFB_up	GO:2001141	BP	0.74	1.7515e-07	0.1173	regulation of RNA biosynthetic process
TFB_up	GO:0006952	BP	1.2	5.6894e-18	0.1137	defense response
PFB_up	GO:0010035	BP	1.57	3.0114e-29	0.1091	response to inorganic substance
TFB_up	GO:0043207	BP	1.53	3.9811e-26	0.1067	response to external biotic stimulus
TFB_up	GO:0051707	BP	1.53	3.9811e-26	0.1067	response to other organism
TFB_up	GO:0010035	BP	1.49	7.3395e-24	0.1029	response to inorganic substance
PFB_up	GO:0007154	BP	0.74	4.3022e-06	0.1001	cell communication
TFB_up	GO:0048518	BP	1.23	1.529e-15	0.0959	positive regulation of biological process
PFB_up	GO:0043207	BP	1.37	9.8095e-20	0.0957	response to external biotic stimulus
PFB_up	GO:0051707	BP	1.37	9.8095e-20	0.0957	response to other organism
TFB_down	GO:0009765	BP	3.87	9.7655e-19	0.027	photosynthesis, light harvesting
TFB_down	GO:0009750	BP	3.67	0.00023085	0.009	response to fructose
PFB_up	GO:0033993	BP	1.38	7.3787e-18	0.0867	response to lipid
TFB_up	GO:0009266	BP	1.85	5.3822e-29	0.0866	response to temperature stimulus
PFB_up	GO:0070887	BP	0.98	6.0377e-09	0.0845	cellular response to chemical stimulus
TFB_up	GO:0033993	BP	1.34	1.0073e-15	0.0843	response to lipid
PFB_up	GO:1901575	BP	0.93	6.5439e-08	0.0837	organic substance catabolic process
TFB_down	GO:0016126	BP	3.6	4.6627e-08	0.0146	sterol biosynthetic process
PFB_down	GO:0009765	BP	3.41	5.3526e-18	0.0196	photosynthesis, light harvesting
PFB_up	GO:0009266	BP	1.69	6.6067e-23	0.0777	response to temperature stimulus
TFB_down	GO:0006694	BP	3.37	1.2874e-12	0.0236	steroid biosynthetic process
TFB_up	GO:0071310	BP	1.24	3.9586e-12	0.0766	cellular response to organic substance
TFB_down	GO:0006596	BP	3.32	0.045848	0.0067	polyamine biosynthetic process
TFB_down	GO:1903409	BP	3.32	0.045848	0.0067	reactive oxygen species biosynthetic process
PFB_up	GO:0044248	BP	0.79	0.00015824	0.0725	cellular catabolic process
TFB_up	GO:0001101	BP	1.88	1.0839e-23	0.0704	response to acid chemical
TFB_down	GO:0006595	BP	3.21	0.0034411	0.009	polyamine metabolic process
TFB_up	GO:1901575	BP	0.63	0.03491	0.0681	organic substance catabolic process
TFB_up	GO:0048583	BP	1.27	6.9116e-11	0.0673	regulation of response to stimulus
PFB_up	GO:0001101	BP	1.8	2.0857e-21	0.0665	response to acid chemical
PFB_up	GO:0048518	BP	0.7	0.0050878	0.0665	positive regulation of biological process
PFB_up	GO:0006082	BP	0.89	2.8818e-05	0.0658	organic acid metabolic process
PFB_down	GO:0009645	BP	3.19	0.013895	0.0051	response to low light intensity stimulus
TFB_down	GO:0018298	BP	3.14	9.3521e-07	0.0157	protein-chromophore linkage
PFB_up	GO:0097305	BP	1.55	1.6839e-15	0.0635	response to alcohol
TFB_up	GO:0097305	BP	1.54	8.2925e-15	0.0634	response to alcohol
TFB_up	GO:0006082	BP	0.84	0.00039121	0.0634	organic acid metabolic process
PFB_up	GO:0043436	BP	0.91	3.5911e-05	0.0628	oxoacid metabolic process
TFB_up	GO:0043436	BP	0.85	0.00054734	0.0603	oxoacid metabolic process
PFB_up	GO:0019752	BP	0.92	4.9466e-05	0.0598	carboxylic acid metabolic process
TFB_up	GO:0006970	BP	1.52	3.1897e-13	0.0588	response to osmotic stress
PFB_up	GO:0048583	BP	1.06	1.2447e-06	0.0583	regulation of response to stimulus
TFB_up	GO:0048367	BP	0.77	0.014206	0.0534	shoot system development
PFB_up	GO:0006970	BP	1.38	4.7146e-10	0.0531	response to osmotic stress
PFB_down	GO:0016126	BP	2.97	1.051e-05	0.0095	sterol biosynthetic process
TFB_down	GO:0016125	BP	2.89	1.757e-08	0.0213	sterol metabolic process
TFB_up	GO:0009617	BP	1.61	7.5288e-13	0.0526	response to bacterium
TFB_up	GO:0006979	BP	1.58	8.5233e-12	0.0503	response to oxidative stress
TFB_up	GO:0009408	BP	2.52	5.6304e-27	0.0495	response to heat
PFB_down	GO:0010208	BP	2.89	1.6149e-06	0.0109	pollen wall assembly
TFB_up	GO:0009620	BP	1.78	3.2455e-14	0.0487	response to fungus
TFB_up	GO:0045935	BP	1.42	4.8297e-09	0.048	positive regulation of nucleobase-containing compound metabolic process
TFB_up	GO:0031328	BP	1.37	2.4238e-08	0.0472	positive regulation of cellular biosynthetic process
PFB_up	GO:0009617	BP	1.45	1.2742e-09	0.0471	response to bacterium
TFB_up	GO:0071396	BP	1.6	5.0227e-11	0.0464	cellular response to lipid
TFB_up	GO:0010557	BP	1.43	6.542e-09	0.0464	positive regulation of macromolecule biosynthetic process
PFB_up	GO:0009651	BP	1.38	1.368e-08	0.0463	response to salt stress
TFB_down	GO:0009644	BP	2.86	1.3493e-05	0.0157	response to high light intensity
TFB_down	GO:0080036	BP	2.8	0.032907	0.009	regulation of cytokinin-activated signaling pathway
PFB_up	GO:0004866	MF	2.94	5.8264e-13	0.0187	endopeptidase inhibitor activity
PFB_up	GO:0003700	MF	1.08	9.8287e-10	0.074	DNA-binding transcription factor activity
PFB_up	GO:0043565	MF	0.94	1.3475e-06	0.068	sequence-specific DNA binding
PFB_up	GO:0003824	MF	0.31	2.2047e-06	0.364	catalytic activity
PFB_up	GO:0051082	MF	2.16	6.6602e-06	0.0157	unfolded protein binding
PFB_up	GO:0016787	MF	0.55	2.8691e-05	0.1383	hydrolase activity
PFB_up	GO:1990837	MF	0.99	3.2033e-05	0.0516	sequence-specific double-stranded DNA binding
PFB_up	GO:0000976	MF	0.99	3.8006e-05	0.0508	transcription cis-regulatory region binding
PFB_up	GO:0001067	MF	0.99	3.8006e-05	0.0508	transcription regulatory region nucleic acid binding
PFB_up	GO:0046872	MF	0.49	0.0010134	0.1271	metal ion binding
PFB_up	GO:0043621	MF	1.8	0.0052336	0.0127	protein self-association
PFB_up	GO:0009815	MF	4.09	0.030323	0.003	1-aminocyclopropane-1-carboxylate oxidase activity
PFB_up	GO:0019842	MF	1.22	0.049268	0.0187	vitamin binding
PFB_up	GO:0110165	CC	0.26	3.386e-13	0.63	cellular anatomical entity
PFB_up	GO:0005576	CC	1.08	1.6128e-07	0.0561	extracellular region
PFB_up	GO:0005622	CC	0.26	2.5284e-07	0.4656	intracellular anatomical structure
PFB_up	GO:0030312	CC	1.01	7.4737e-05	0.0426	external encapsulating structure
PFB_up	GO:0009507	CC	0.57	0.00010577	0.1069	chloroplast
PFB_up	GO:0009570	CC	0.95	0.00015426	0.0448	chloroplast stroma
PFB_up	GO:0005773	CC	0.74	0.0010568	0.0568	vacuole
PFB_up	GO:0042644	CC	2.32	0.002021	0.0082	chloroplast nucleoid
PFB_up	GO:0048046	CC	1.13	0.0065254	0.0232	apoplast
PFB_up	GO:0009508	CC	3.17	0.0071476	0.0045	plastid chromosome
PFB_up	GO:0005615	CC	1.65	0.016427	0.0112	extracellular space
PFB_up	GO:0000323	CC	2.17	0.030516	0.0067	lytic vacuole
PFB_down	GO:0072524	BP	2.8	0.0079491	0.0065	pyridine-containing compound metabolic process
TFB_up	GO:1901698	BP	2.24	1.998e-19	0.0441	response to nitrogen compound
PFB_up	GO:1901698	BP	2.2	9.9656e-19	0.0426	response to nitrogen compound
PFB_up	GO:0009620	BP	1.58	3.4438e-10	0.0426	response to fungus
PFB_up	GO:0009408	BP	2.28	1.2819e-19	0.0419	response to heat
PFB_up	GO:0009611	BP	2.14	3.4697e-17	0.0411	response to wounding
TFB_up	GO:0009611	BP	2.11	1.1445e-15	0.0402	response to wounding
PFB_up	GO:0042742	BP	1.46	6.0147e-08	0.0396	defense response to bacterium
TFB_down	GO:0009813	BP	2.76	0.00035923	0.0135	flavonoid biosynthetic process
PFB_down	GO:0006084	BP	2.63	0.022649	0.0065	acetyl-CoA metabolic process
PFB_down	GO:0018298	BP	2.61	3.2311e-05	0.0109	protein-chromophore linkage
PFB_down	GO:0006694	BP	2.59	4.6104e-07	0.0138	steroid biosynthetic process
TFB_down	GO:0006637	BP	2.57	0.036436	0.0101	acyl-CoA metabolic process
TFB_up	GO:0080134	BP	1.3	2.421e-05	0.0363	regulation of response to stress
PFB_up	GO:0032787	BP	1.08	0.0015465	0.0359	monocarboxylic acid metabolic process
TFB_up	GO:2000026	BP	1.58	7.6444e-08	0.0356	regulation of multicellular organismal development
PFB_up	GO:0031328	BP	0.92	0.040161	0.0344	positive regulation of cellular biosynthetic process
TFB_up	GO:0016567	BP	0.98	0.022151	0.034	protein ubiquitination
PFB_up	GO:0010557	BP	0.94	0.043459	0.0329	positive regulation of macromolecule biosynthetic process
TFB_down	GO:0035383	BP	2.57	0.036436	0.0101	thioester metabolic process
TFB_down	GO:0048511	BP	2.52	1.057e-08	0.027	rhythmic process
TFB_down	GO:0080167	BP	2.51	9.666e-08	0.0247	response to karrikin
PFB_up	GO:2000026	BP	1.4	2.0164e-05	0.0314	regulation of multicellular organismal development
TFB_up	GO:0010646	BP	1.23	0.00093054	0.0309	regulation of cell communication
PFB_up	GO:0000302	BP	2.34	1.4693e-14	0.0306	response to reactive oxygen species
PFB_up	GO:0010646	BP	1.22	0.00082573	0.0306	regulation of cell communication
PFB_up	GO:0014070	BP	1.47	1.1356e-05	0.0299	response to organic cyclic compound
TFB_up	GO:0014070	BP	1.45	4.4203e-05	0.0294	response to organic cyclic compound
TFB_up	GO:0048584	BP	1.67	1.1825e-06	0.0286	positive regulation of response to stimulus
TFB_up	GO:0010200	BP	2.97	3.3541e-19	0.0278	response to chitin
TFB_up	GO:0071215	BP	1.75	4.5819e-07	0.0278	cellular response to abscisic acid stimulus
TFB_up	GO:0097306	BP	1.75	4.5819e-07	0.0278	cellular response to alcohol
TFB_up	GO:2000241	BP	1.26	0.0023576	0.0278	regulation of reproductive process
TFB_up	GO:0000302	BP	2.16	1.9828e-10	0.0271	response to reactive oxygen species
PFB_down	GO:0070192	BP	2.5	0.0007596	0.0095	chromosome organization involved in meiotic cell cycle
TFB_down	GO:0009690	BP	2.47	0.0086354	0.0124	cytokinin metabolic process
PFB_down	GO:0009644	BP	2.42	7.5512e-05	0.0116	response to high light intensity
TFB_down	GO:1901606	BP	2.38	0.016037	0.0124	alpha-amino acid catabolic process
PFB_up	GO:0070542	BP	1.81	2.1858e-07	0.0262	response to fatty acid
PFB_down	GO:0006006	BP	2.37	0.040253	0.0073	glucose metabolic process
PFB_down	GO:0006637	BP	2.36	0.0063635	0.0087	acyl-CoA metabolic process
PFB_down	GO:0035383	BP	2.36	0.0063635	0.0087	thioester metabolic process
TFB_up	GO:0006457	BP	1.94	6.8207e-08	0.0255	protein folding
TFB_up	GO:0009738	BP	1.79	1.2058e-06	0.0255	abscisic acid-activated signaling pathway
TFB_down	GO:0009637	BP	2.33	0.0035967	0.0146	response to blue light
TFB_up	GO:0031347	BP	1.4	0.00072805	0.0255	regulation of defense response
PFB_up	GO:0010200	BP	2.84	1.0692e-16	0.0254	response to chitin
PFB_up	GO:2000241	BP	1.13	0.028721	0.0254	regulation of reproductive process
PFB_down	GO:0000079	BP	2.33	0.0030618	0.0095	regulation of cyclin-dependent protein serine/threonine kinase activity
PFB_down	GO:1904029	BP	2.33	0.0030618	0.0095	regulation of cyclin-dependent protein kinase activity
PFB_up	GO:0006457	BP	1.89	1.5955e-07	0.0247	protein folding
TFB_up	GO:0070542	BP	1.73	5.6698e-06	0.0247	response to fatty acid
TFB_down	GO:0009642	BP	2.31	5.4777e-07	0.0258	response to light intensity
PFB_down	GO:0009813	BP	2.24	0.0062085	0.0095	flavonoid biosynthetic process
TFB_down	GO:0009699	BP	2.23	0.00064763	0.018	phenylpropanoid biosynthetic process
TFB_down	GO:0009308	BP	2.22	9.9623e-06	0.0236	amine metabolic process
TFB_up	GO:0009723	BP	1.63	8.9094e-05	0.0232	response to ethylene
PFB_up	GO:0044282	BP	1.55	0.0001747	0.0232	small molecule catabolic process
PFB_up	GO:0016052	BP	1.5	0.00035949	0.0232	carbohydrate catabolic process
TFB_down	GO:1901617	BP	2.19	2.2155e-08	0.0326	organic hydroxy compound biosynthetic process
TFB_up	GO:0007568	BP	1.71	4.0063e-05	0.0224	aging
PFB_up	GO:0007623	BP	2.22	9.24e-09	0.0217	circadian rhythm
PFB_up	GO:0007568	BP	1.66	8.0237e-05	0.0217	aging
PFB_up	GO:0009738	BP	1.55	0.00042467	0.0217	abscisic acid-activated signaling pathway
PFB_down	GO:0045132	BP	2.19	0.021586	0.0087	meiotic chromosome segregation
PFB_down	GO:0006096	BP	2.16	0.011917	0.0095	glycolytic process
PFB_down	GO:0006757	BP	2.16	0.011917	0.0095	ATP generation from ADP
TFB_down	GO:0009063	BP	2.14	0.015477	0.0146	cellular amino acid catabolic process
TFB_down	GO:0009640	BP	2.09	0.022475	0.0146	photomorphogenesis
PFB_down	GO:0048511	BP	2.06	6.2644e-07	0.0196	rhythmic process
PFB_up	GO:0009751	BP	1.73	8.854e-05	0.0202	response to salicylic acid
PFB_up	GO:0009723	BP	1.43	0.0056309	0.0202	response to ethylene
PFB_down	GO:0140013	BP	2.06	0.00013206	0.0145	meiotic nuclear division
TFB_down	GO:0046148	BP	2.01	0.0023675	0.0191	pigment biosynthetic process
TFB_up	GO:0007623	BP	2.05	3.4033e-06	0.0193	circadian rhythm
TFB_up	GO:0009642	BP	1.9	3.0962e-05	0.0193	response to light intensity
TFB_up	GO:0009751	BP	1.67	0.00064658	0.0193	response to salicylic acid
TFB_down	GO:0042445	BP	2	7.0501e-05	0.0247	hormone metabolic process
PFB_down	GO:0051338	BP	1.98	0.00034403	0.0145	regulation of transferase activity
TFB_down	GO:0008299	BP	1.96	6.4385e-05	0.0258	isoprenoid biosynthetic process
PFB_up	GO:0042542	BP	2.57	8.8634e-10	0.0187	response to hydrogen peroxide
PFB_up	GO:0016054	BP	1.71	0.00034499	0.0187	organic acid catabolic process
PFB_down	GO:0009132	BP	1.92	0.0099202	0.0116	nucleoside diphosphate metabolic process
TFB_down	GO:1901615	BP	1.91	9.1091e-10	0.0461	organic hydroxy compound metabolic process
TFB_down	GO:0009639	BP	1.91	6.1978e-05	0.027	response to red or far red light
PFB_up	GO:0009642	BP	1.79	0.00023479	0.0179	response to light intensity
TFB_up	GO:0000160	BP	1.67	0.0019701	0.0178	phosphorelay signal transduction system
PFB_up	GO:0046395	BP	1.76	0.00060552	0.0172	carboxylic acid catabolic process
TFB_down	GO:0016054	BP	1.91	0.0016235	0.0213	organic acid catabolic process
PFB_up	GO:0000160	BP	1.55	0.011329	0.0164	phosphorelay signal transduction system
TFB_up	GO:0042542	BP	2.37	1.124e-06	0.0162	response to hydrogen peroxide
TFB_down	GO:0046395	BP	1.91	0.0057483	0.0191	carboxylic acid catabolic process
TFB_down	GO:0009416	BP	1.87	1.6311e-21	0.0944	response to light stimulus
PFB_down	GO:1903046	BP	1.87	4.853e-05	0.0182	meiotic cell cycle process
TFB_up	GO:0034605	BP	2.81	7.9393e-09	0.0155	cellular response to heat
PFB_down	GO:0007346	BP	1.87	0.0041167	0.0131	regulation of mitotic cell cycle
PFB_up	GO:0000272	BP	1.58	0.021574	0.0149	polysaccharide catabolic process
TFB_up	GO:0071398	BP	2	0.00050721	0.0147	cellular response to fatty acid
PFB_down	GO:0051321	BP	1.85	8.6191e-06	0.0204	meiotic cell cycle
TFB_down	GO:0044282	BP	1.77	0.0003729	0.027	small molecule catabolic process
TFB_down	GO:0009735	BP	1.77	0.011522	0.0202	response to cytokinin
TFB_down	GO:1901605	BP	1.71	0.0012925	0.0258	alpha-amino acid metabolic process
PFB_down	GO:0046148	BP	1.68	0.0049216	0.0153	pigment biosynthetic process
TFB_down	GO:0009409	BP	1.67	7.0584e-09	0.0528	response to cold
PFB_down	GO:0080167	BP	1.67	0.016747	0.0138	response to karrikin
PFB_up	GO:0010466	BP	3.06	8.1703e-10	0.0142	negative regulation of peptidase activity
PFB_up	GO:0010951	BP	3.06	8.1703e-10	0.0142	negative regulation of endopeptidase activity
TFB_up	GO:0080167	BP	1.68	0.024639	0.0139	response to karrikin
TFB_down	GO:0044283	BP	1.63	7.3939e-12	0.0697	small molecule biosynthetic process
PFB_down	GO:0009555	BP	1.63	6.1799e-10	0.0385	pollen development
TFB_down	GO:0006631	BP	1.63	0.0054458	0.0247	fatty acid metabolic process
PFB_down	GO:0016114	BP	1.61	0.0040911	0.0167	terpenoid biosynthetic process
PFB_up	GO:0071398	BP	1.87	0.0036034	0.0135	cellular response to fatty acid
PFB_up	GO:0080167	BP	1.63	0.037263	0.0135	response to karrikin
TFB_down	GO:0046686	BP	1.59	0.00045929	0.0315	response to cadmium ion
TFB_up	GO:0009873	BP	1.71	0.032797	0.0131	ethylene-activated signaling pathway
PFB_up	GO:0120254	BP	2.04	0.0013455	0.0127	olefinic compound metabolic process
TFB_up	GO:0002213	BP	3.08	5.49e-08	0.0124	defense response to insect
PFB_down	GO:0044272	BP	1.59	0.035045	0.0138	sulfur compound biosynthetic process
PFB_down	GO:0009314	BP	1.55	8.2003e-20	0.0771	response to radiation
TFB_up	GO:0031349	BP	1.83	0.021361	0.0124	positive regulation of defense response
PFB_up	GO:0002213	BP	3.03	8.842e-08	0.012	defense response to insect
PFB_up	GO:0034605	BP	2.44	5.6992e-05	0.012	cellular response to heat
PFB_up	GO:0051259	BP	2.18	0.00078923	0.012	protein complex oligomerization
PFB_up	GO:0009063	BP	1.85	0.016359	0.012	cellular amino acid catabolic process
TFB_down	GO:0032787	BP	1.54	5.684e-07	0.0494	monocarboxylic acid metabolic process
PFB_down	GO:0000278	BP	1.54	3.5868e-05	0.0255	mitotic cell cycle
TFB_up	GO:0051259	BP	2.13	0.0028269	0.0116	protein complex oligomerization
PFB_down	GO:0031399	BP	1.54	0.00082657	0.0204	regulation of protein modification process
PFB_down	GO:0051726	BP	1.51	0.0003491	0.0225	regulation of cell cycle
PFB_down	GO:0008299	BP	1.51	0.0034509	0.0189	isoprenoid biosynthetic process
TFB_up	GO:0010029	BP	1.99	0.020868	0.0108	regulation of seed germination
PFB_down	GO:0006260	BP	1.51	0.048868	0.0145	DNA replication
TFB_down	GO:0006629	BP	1.47	5.0576e-14	0.0955	lipid metabolic process
TFB_up	GO:0009644	BP	2.21	0.0078007	0.0101	response to high light intensity
PFB_up	GO:0044275	BP	2.05	0.025887	0.0097	cellular carbohydrate catabolic process
TFB_down	GO:0010038	BP	1.42	0.00040962	0.0382	response to metal ion
TFB_down	GO:0019752	BP	1.38	2.0926e-10	0.082	carboxylic acid metabolic process
PFB_down	GO:0016052	BP	1.37	0.0061793	0.0211	carbohydrate catabolic process
PFB_down	GO:0022402	BP	1.36	1.8541e-06	0.0371	cell cycle process
PFB_down	GO:0007049	BP	1.33	3.9654e-08	0.0458	cell cycle
PFB_down	GO:0032504	BP	1.33	0.043873	0.0182	multicellular organism reproduction
TFB_down	GO:0009628	BP	1.3	6.0016e-23	0.1764	response to abiotic stimulus
TFB_up	GO:0010466	BP	2.45	0.0031383	0.0093	negative regulation of peptidase activity
TFB_up	GO:0010951	BP	2.45	0.0031383	0.0093	negative regulation of endopeptidase activity
TFB_down	GO:0006790	BP	1.28	0.018139	0.0326	sulfur compound metabolic process
PFB_down	GO:0009409	BP	1.24	9.4792e-06	0.0393	response to cold
PFB_down	GO:0046686	BP	1.24	0.0059166	0.0247	response to cadmium ion
TFB_down	GO:0044281	BP	1.2	4.0552e-13	0.1247	small molecule metabolic process
TFB_down	GO:0007049	BP	1.11	0.027454	0.0393	cell cycle
TFB_down	GO:1901135	BP	1.1	0.0013148	0.0528	carbohydrate derivative metabolic process
PFB_down	GO:0044283	BP	1.03	0.00012579	0.0458	small molecule biosynthetic process
PFB_up	GO:0042752	BP	2.3	0.022964	0.0082	regulation of circadian rhythm
TFB_down	GO:0010035	BP	0.99	0.00016843	0.073	response to inorganic substance
TFB_down	GO:0050896	BP	0.93	3.5747e-31	0.3629	response to stimulus
TFB_down	GO:0010033	BP	0.93	3.3209e-08	0.1281	response to organic substance
PFB_up	GO:0009624	BP	2.8	0.0075612	0.0067	response to nematode
PFB_up	GO:0009625	BP	2.59	0.026189	0.0067	response to insect
PFB_down	GO:0005975	BP	0.88	3.9473e-05	0.064	carbohydrate metabolic process
TFB_down	GO:0005975	BP	0.88	0.009406	0.064	carbohydrate metabolic process
TFB_down	GO:0009058	BP	0.77	2.6709e-16	0.2888	biosynthetic process
TFB_down	GO:0007275	BP	0.76	3.0442e-06	0.1427	multicellular organism development
PFB_down	GO:0009791	BP	0.57	0.026591	0.0778	post-embryonic development
PFB_down	GO:0003006	BP	0.57	0.040354	0.0742	developmental process involved in reproduction
PFB_up	GO:0015977	BP	3.02	0.031341	0.0052	carbon fixation
PFB_down	GO:0042221	BP	0.51	0.00030133	0.1404	response to chemical
PFB_down	GO:0051716	BP	0.46	0.015915	0.1178	cellular response to stimulus
PFB_up	GO:0071732	BP	3.82	0.023463	0.0037	cellular response to nitric oxide
PFB_down	GO:0071704	BP	0.35	1.5472e-10	0.4378	organic substance metabolic process
TFB_up	GO:0110165	CC	0.28	2.3379e-15	0.6404	cellular anatomical entity
TFB_up	GO:0005634	CC	0.54	4.738e-10	0.2328	nucleus
TFB_up	GO:0071944	CC	0.36	0.032688	0.1307	cell periphery
TFB_up	GO:0003700	MF	1.34	5.9955e-17	0.0882	DNA-binding transcription factor activity
TFB_up	GO:0043565	MF	1.27	4.7683e-15	0.0858	sequence-specific DNA binding
TFB_up	GO:1990837	MF	1.32	9.1634e-12	0.065	sequence-specific double-stranded DNA binding
TFB_up	GO:0000976	MF	1.33	1.0635e-11	0.0642	transcription cis-regulatory region binding
TFB_up	GO:0001067	MF	1.33	1.0635e-11	0.0642	transcription regulatory region nucleic acid binding
TFB_up	GO:0005515	MF	0.38	2.7655e-06	0.2846	protein binding
TFB_up	GO:0051082	MF	2.21	3.4362e-06	0.0162	unfolded protein binding
TFB_up	GO:0004866	MF	2.43	8.8959e-06	0.0131	endopeptidase inhibitor activity
TFB_up	GO:0043169	MF	0.52	0.00028986	0.1307	cation binding
TFB_up	GO:0004867	MF	2.59	0.0010573	0.0085	serine-type endopeptidase inhibitor activity
TFB_up	GO:0005509	MF	1.42	0.0022478	0.0209	calcium ion binding
