## Supplementary material for "Various tomato cultivars display contrasted morphological and molecular responses to a heat wave": Table_S5

### Sheet: S5
Table S5. Functional categories overrepresented in the list of commonly up- and down-regulated DEGs across all the tomato cultivars in PFB and TFB under heat stress.
The GO enrichment tool from PLAZA was used. BP: Biological process; MF: Molecular function; CC: Cellular component; Log2-Enrichment: enrichment folds reported in log2 scale.
Sample	Identifier	Fold_enrichment	P-Value	Subset_ratio	Type	GO_biological_process
Common_PFB_TFB_Up	GO:0050896	0.99	3.3189e-32	0.38	BP	response to stimulus
Common_PFB_TFB_Down	GO:0009058	0.8	1.1181e-09	0.2943	BP	biosynthetic process
Common_PFB_TFB_Up	GO:0006950	1.2	4.9148e-29	0.2724	BP	response to stress
Common_PFB_TFB_Up	GO:0009628	1.51	3.4784e-30	0.2036	BP	response to abiotic stimulus
Common_PFB_TFB_Down	GO:0042221	0.94	2.9871e-07	0.1891	BP	response to chemical
Common_PFB_TFB_Up	GO:0031323	0.96	5.3734e-12	0.1868	BP	regulation of cellular metabolic process
Common_PFB_TFB_Up	GO:0010033	1.45	3.2523e-25	0.1842	BP	response to organic substance
Common_PFB_TFB_Up	GO:1901700	1.65	2.7739e-31	0.1842	BP	response to oxygen-containing compound
Common_PFB_TFB_Up	GO:0051171	0.98	1.1943e-11	0.1751	BP	regulation of nitrogen compound metabolic process
Common_PFB_TFB_Up	GO:0006355	1.08	1.7331e-11	0.1492	BP	regulation of transcription, DNA-templated
Common_PFB_TFB_Down	GO:0009314	2.39	3.2362e-27	0.1384	BP	response to radiation
Common_PFB_TFB_Down	GO:0010033	0.96	0.00015534	0.1306	BP	response to organic substance
Common_PFB_TFB_Up	GO:0006952	1.33	1.4369e-13	0.1245	BP	defense response
Common_PFB_TFB_Up	GO:0043207	1.75	2.539e-22	0.1245	BP	response to external biotic stimulus
Common_PFB_TFB_Up	GO:0010035	1.76	1.4108e-22	0.1245	BP	response to inorganic substance
Common_PFB_TFB_Up	GO:0051707	1.75	2.539e-22	0.1245	BP	response to other organism
Common_PFB_TFB_Up	GO:0033993	1.71	2.1797e-18	0.1089	BP	response to lipid
Common_PFB_TFB_Up	GO:0009266	2.16	3.1537e-27	0.1077	BP	response to temperature stimulus
Common_PFB_TFB_Up	GO:0071310	1.49	1.6211e-11	0.0908	BP	cellular response to organic substance
Common_PFB_TFB_Up	GO:0097305	1.91	3.8206e-16	0.0817	BP	response to alcohol
Common_PFB_TFB_Up	GO:0001101	2	3.1287e-16	0.0765	BP	response to acid chemical
Common_PFB_TFB_Down	GO:0006082	1.06	0.019616	0.0741	BP	organic acid metabolic process
Common_PFB_TFB_Up	GO:0044248	0.81	0.028772	0.0739	BP	cellular catabolic process
Common_PFB_TFB_Down	GO:0043436	1.07	0.029649	0.0702	BP	oxoacid metabolic process
Common_PFB_TFB_Up	GO:0006970	1.78	7.4815e-12	0.07	BP	response to osmotic stress
Common_PFB_TFB_Down	GO:0044283	1.6	9.9805e-06	0.0682	BP	small molecule biosynthetic process
Common_PFB_TFB_Down	GO:0019752	1.07	0.047167	0.0663	BP	carboxylic acid metabolic process
Common_PFB_TFB_Down	GO:0009409	2	1.5798e-08	0.0663	BP	response to cold
Common_PFB_TFB_Up	GO:0009617	1.88	9.6624e-12	0.0636	BP	response to bacterium
Common_PFB_TFB_Up	GO:0009408	2.85	9.7393e-24	0.0623	BP	response to heat
Common_PFB_TFB_Up	GO:0009620	2	1.1612e-11	0.0571	BP	response to fungus
Common_PFB_TFB_Down	GO:1901135	1.2	0.038054	0.0565	BP	carbohydrate derivative metabolic process
Common_PFB_TFB_Up	GO:1901698	2.58	8.0845e-18	0.0558	BP	response to nitrogen compound
Common_PFB_TFB_Up	GO:0009611	2.51	4.4293e-16	0.0532	BP	response to wounding
Common_PFB_TFB_Up	GO:0031328	1.48	1.6843e-05	0.0506	BP	positive regulation of cellular biosynthetic process
Common_PFB_TFB_Down	GO:1901615	1.99	9.5499e-06	0.0487	BP	organic hydroxy compound metabolic process
Common_PFB_TFB_Down	GO:0009765	4.66	1.6985e-24	0.0468	BP	photosynthesis, light harvesting
Common_PFB_TFB_Down	GO:0048511	3.19	7.478e-12	0.0429	BP	rhythmic process
Common_PFB_TFB_Up	GO:2000026	1.8	1.7762e-06	0.0415	BP	regulation of multicellular organismal development
Common_PFB_TFB_Up	GO:0000302	2.78	1.6207e-14	0.0415	BP	response to reactive oxygen species
Common_PFB_TFB_Up	GO:0014070	1.9	6.5416e-07	0.0402	BP	response to organic cyclic compound
Common_PFB_TFB_Down	GO:0006790	1.54	0.03064	0.039	BP	sulfur compound metabolic process
Common_PFB_TFB_Down	GO:0009642	2.91	5.4355e-09	0.039	BP	response to light intensity
Common_PFB_TFB_Up	GO:0009966	1.5	0.0014468	0.0363	BP	regulation of signal transduction
Common_PFB_TFB_Up	GO:0010200	3.35	2.9412e-17	0.0363	BP	response to chitin
Common_PFB_TFB_Down	GO:0046686	1.75	0.012271	0.0351	BP	response to cadmium ion
Common_PFB_TFB_Up	GO:2000241	1.53	0.0021669	0.0337	BP	regulation of reproductive process
Common_PFB_TFB_Up	GO:0006457	2.29	1.2705e-07	0.0324	BP	protein folding
Common_PFB_TFB_Up	GO:0009738	2.13	1.2544e-06	0.0324	BP	abscisic acid-activated signaling pathway
Common_PFB_TFB_Down	GO:0080167	2.84	1.5333e-06	0.0312	BP	response to karrikin
Common_PFB_TFB_Up	GO:0007568	2.13	6.5187e-06	0.0298	BP	aging
Common_PFB_TFB_Up	GO:0048584	1.73	0.00093459	0.0298	BP	positive regulation of response to stimulus
Common_PFB_TFB_Up	GO:0031347	1.63	0.0029715	0.0298	BP	regulation of defense response
Common_PFB_TFB_Up	GO:0009723	1.99	3.7699e-05	0.0298	BP	response to ethylene
Common_PFB_TFB_Up	GO:0007623	2.68	2.9921e-09	0.0298	BP	circadian rhythm
Common_PFB_TFB_Down	GO:0046148	2.62	4.1695e-05	0.0292	BP	pigment biosynthetic process
Common_PFB_TFB_Up	GO:0009751	2.23	3.6401e-06	0.0285	BP	response to salicylic acid
Common_PFB_TFB_Down	GO:0009768	5.34	3.2756e-17	0.0273	BP	photosynthesis, light harvesting in photosystem I
Common_PFB_TFB_Down	GO:0006694	3.58	1.8208e-08	0.0273	BP	steroid biosynthetic process
Common_PFB_TFB_Down	GO:0009308	2.43	0.00058419	0.0273	BP	amine metabolic process
Common_PFB_TFB_Down	GO:0008299	2.03	0.014369	0.0273	BP	isoprenoid biosynthetic process
Common_PFB_TFB_Up	GO:0042542	3.05	6.3598e-10	0.0259	BP	response to hydrogen peroxide
Common_PFB_TFB_Down	GO:0018298	3.82	1.0065e-08	0.0253	BP	protein-chromophore linkage
Common_PFB_TFB_Down	GO:0042445	2.04	0.028513	0.0253	BP	hormone metabolic process
Common_PFB_TFB_Down	GO:0009640	2.77	0.0003421	0.0234	BP	photomorphogenesis
Common_PFB_TFB_Down	GO:0016114	2.09	0.041938	0.0234	BP	terpenoid biosynthetic process
Common_PFB_TFB_Up	GO:0009642	2.17	0.00019997	0.0233	BP	response to light intensity
Common_PFB_TFB_Up	GO:0000160	1.98	0.0027952	0.022	BP	phosphorelay signal transduction system
Common_PFB_TFB_Up	GO:0051094	2.07	0.0051419	0.0195	BP	positive regulation of developmental process
Common_PFB_TFB_Up	GO:0048573	1.88	0.024119	0.0195	BP	photoperiodism, flowering
Common_PFB_TFB_Down	GO:0009813	3.29	0.00011946	0.0195	BP	flavonoid biosynthetic process
Common_PFB_TFB_Up	GO:0034605	3.04	2.231e-06	0.0182	BP	cellular response to heat
Common_PFB_TFB_Up	GO:0051259	2.67	0.00020448	0.0169	BP	protein complex oligomerization
Common_PFB_TFB_Down	GO:0015995	3.12	0.0059253	0.0156	BP	chlorophyll biosynthetic process
Common_PFB_TFB_Down	GO:0009690	2.81	0.030313	0.0156	BP	cytokinin metabolic process
Common_PFB_TFB_Up	GO:0010466	3.07	0.00011177	0.0143	BP	negative regulation of peptidase activity
Common_PFB_TFB_Up	GO:0010951	3.07	0.00011177	0.0143	BP	negative regulation of endopeptidase activity
Common_PFB_TFB_Up	GO:0048582	2.2	0.046097	0.0143	BP	positive regulation of post-embryonic development
Common_PFB_TFB_Up	GO:0120254	2.21	0.042259	0.0143	BP	olefinic compound metabolic process
Common_PFB_TFB_Down	GO:0009750	4.05	0.0020655	0.0117	BP	response to fructose
Common_PFB_TFB_Up	GO:0042026	3.14	0.020136	0.0091	BP	protein refolding
Common_PFB_TFB_Down	GO:0009163	4.47	0.039601	0.0078	BP	nucleoside biosynthetic process
Common_PFB_TFB_Down	GO:0048577	4.59	0.026801	0.0078	BP	negative regulation of short-day photoperiodism, flowering
