## Supplementary material for "Various tomato cultivars display contrasted morphological and molecular responses to a heat wave": Table_S6

### Sheet: S6
Table S6. List of common DEGs between all cultivars in TFB and PFB.
Common all cultivars TFB Up		Common all cultivars TFB Down		Common all cultivars PFB Up		Common all cultivars PFB Down
gene_ID	Annotation	gene_ID	Annotation	gene_ID	Annotation	gene_ID	Annotation
Solyc06g048640	F-box and associated interaction domains-containing protein (AHRD V3.3 --* AT1G11270.3)	Solyc05g013010	Sulfotransferase (AHRD V3.3 *** K4BY22_SOLLC)	Solyc06g048640	F-box and associated interaction domains-containing protein (AHRD V3.3 --* AT1G11270.3)	Solyc12g041890	Non-structural maintenance of chromosome element 4 (AHRD V3.3 *** A0A1D1XPL1_9ARAE)
Solyc03g005570	MYB family protein (AHRD V3.3 *** A0A067KW19_JATCU)	Solyc02g078150	DUF506 family protein (AHRD V3.3 *** G7IPT8_MEDTR)	Solyc07g014670	Cytochrome P450 (AHRD V3.3 *** C5NM78_TOBAC)	Solyc06g062730	RNA-binding (RRM/RBD/RNP motifs) family protein (AHRD V3.3 *-* AT1G17640.3)
Solyc03g093110	xyloglucan endotransglucosylase-hydrolase	Solyc03g025190	anthocyanin permease	Solyc10g083730	F-box protein PP2-A13 (AHRD V3.3 *** A0A072U2Z8_MEDTR)	Solyc08g066420	LOW QUALITY:Lachrymatory-factor synthase. putative (AHRD V3.3 *** B9RS03_RICCO)
Solyc02g070040	LOW QUALITY:Ethylene-responsive nuclear protein (AHRD V3.3 *** Q38MV1_SOLLC)	Solyc02g084420	B-box zinc finger family protein (AHRD V3.3 *** AT2G21320.1)	Solyc04g017690	ERD15 (AHRD V3.3 *** A0EPI4_CAPAN)	Solyc07g052100	SNF2 domain-containing protein (AHRD V3.3 *** D7KEB6_ARALL)
Solyc04g051280	Transmembrane protein. putative (AHRD V3.3 *-* A0A072VMC3_MEDTR)	Solyc01g096620	MATH and LRR domain-containing protein PFE0570w. putative isoform 2 (AHRD V3.3 *-* A0A061FQQ6_THECC)	Solyc02g070800	Thiamine monophosphate synthase (AHRD V3.3 *** I3SV46_MEDTR)	Solyc12g040790	Phosphoethanolamine N-methyltransferase (AHRD V3.3 *** A0A075BJJ7_LYCBA)
Solyc12g010420	LOW QUALITY:NHL domain protein (AHRD V3.3 --* AT5G14895.1)	Solyc03g097560	Bidirectional sugar transporter SWEET (AHRD V3.3 *** K4BJH3_SOLLC)	Solyc11g021060	TOMARPIX proteinase inhibitor	Solyc09g075620	P-loop containing nucleoside triphosphate hydrolases superfamily protein (AHRD V3.3 *** A0A061DYZ4_THECC)
Solyc02g065570	LOW QUALITY:Rotundifolia-like protein (AHRD V3.3 *** A0A072V006_MEDTR)	Solyc04g040160	Pheophorbide A oxygenase. putative (AHRD V3.3 *** B9T573_RICCO)	Solyc01g096700	DnaJ domain-containing protein (AHRD V3.3 *** A0A118JUX9_CYNCS)	Solyc07g043500	Glycosyltransferase (AHRD V3.3 *** K4CEK8_SOLLC)
Solyc03g122350	Cytochrome P450 (AHRD V3.3 *** Q0PNH1_CAPCH)	Solyc11g006300	3-oxo-5-alpha-steroid 4-dehydrogenase family protein (AHRD V3.3 *** AT5G16010.1)	Solyc01g067460	Glutaredoxin family protein (AHRD V3.3 *** D7MAE7_ARALL)	Solyc10g078820	Phosphatase 2C family protein (AHRD V3.3 *** A0A061F4N6_THECC)
Solyc06g009140	Late embryogenesis abundant protein (AHRD V3.3 *** E3W6T3_SESPO)	Solyc09g091510	chalcone synthase 1	Solyc07g064600	inducible plastid-lipid associated protein	Solyc11g065830	2-oxoglutarate/malate translocator. chloroplastic (AHRD V3.3 *** A0A0B0P837_GOSAR)
Solyc04g079360	R2R3MYB transcription factor 77	Solyc09g011140	NAD(P)-binding Rossmann-fold superfamily protein (AHRD V3.3 *** AT5G06060.1).Pfam:PF13561	Solyc03g115920	RING/U-box superfamily protein (AHRD V3.3 *** AT3G14250.1)	Solyc12g008900	cytokinin oxidase6
Solyc08g067300	F-box family protein (AHRD V3.3 *** AT4G33160.2)	Solyc08g066420	LOW QUALITY:Lachrymatory-factor synthase. putative (AHRD V3.3 *** B9RS03_RICCO)	Solyc05g016180	Class I glutamine amidotransferase-like superfamily protein (AHRD V3.3 *-* AT5G38200.3)	Solyc02g070980	Chlorophyll a-b binding protein. chloroplastic (AHRD V3.3 *** K4B876_SOLLC)
Solyc12g006240	CONSTANS-like zinc finger protein (AHRD V3.3 *** A0A023GS52_SOYBN)	Solyc05g013510	Phosphate transporter (AHRD V3.3 *** K4BY72_SOLLC)	Solyc12g008560	NA	Solyc02g069860	Nuclear transcription factor Y subunit (AHRD V3.3 *-* A0A0K9P8V1_ZOSMR)
Solyc08g076860	PLATZ transcription factor family protein (AHRD V3.3 *** G7KDS6_MEDTR)	Solyc09g072700	Peroxidase (AHRD V3.3 *** K4CUU6_SOLLC)	Solyc09g092710	Glycine-rich protein (AHRD V3.3 *** D2K2T8_TOBAC)	Solyc05g054060	UDP-GLUCOSE PYROPHOSPHORYLASE 1 (AHRD V3.3 *** AT3G03250.1)
Solyc10g006660	Calcium-binding family protein (AHRD V3.3 *** B9I910_POPTR)	Solyc03g005780	chlorophyll a/b-binding protein Cab-3C	Solyc07g042550	Sucrose synthase (AHRD V3.3 *** SUS2_SOLTU)	Solyc06g060310	Chlorophyllide a oxygenase (AHRD V3.3 *** W9SD87_9ROSA)
Solyc01g105410	Phosphate-induced protein 1 (AHRD V3.3 *** A0A103YKN4_CYNCS)	Solyc05g013450	Protein DETOXIFICATION (AHRD V3.3 *** K4BY66_SOLLC)	Solyc09g075060	Beta-glucosidase. putative (AHRD V3.3 *** B9SAQ6_RICCO)	Solyc01g105120	Dentin sialophosphoprotein-related. putative isoform 3 (AHRD V3.3 *** A0A061E394_THECC)
Solyc03g044910	GNS1/SUR4 membrane protein family (AHRD V3.3 *** AT4G36830.1)	Solyc06g073180	CONSTANS interacting protein 1	Solyc12g006260	L-fucokinase/GDP-L-fucose pyrophosphorylase (AHRD V3.3 --* AT1G01220.7)	Solyc01g066910	Protease inhibitor/seed storage/lipid transfer protein family protein (AHRD V3.3 *** D7MM18_ARALL)
Solyc02g082610	Proliferating cell nuclear antigen (AHRD V3.3 --* PCNA_TOBAC)	Solyc04g077990	LOB domain-containing protein. putative (AHRD V3.3 *** B9SND0_RICCO)	Solyc02g067800	LOB domain-containing protein. putative (AHRD V3.3 *** B9S640_RICCO)	Solyc08g014190	Cytochrome P450 (AHRD V3.3 *** Q8H0I6_PETHY)
Solyc06g006000	Maternal effect embryo arrest 59 (AHRD V3.3 *** A0A061GXA8_THECC)	Solyc11g007020	mevalonate disphosphate decarboxylase	Solyc10g052650	F-box protein (AHRD V3.3 *-* A0A0B2RZB4_GLYSO)	Solyc01g068560	Agglutinin-like protein ALA1. putative isoform 3 (AHRD V3.3 --* A0A061FRH3_THECC)
Solyc03g119250	Calmodulin binding protein-like. putative (AHRD V3.3 *** A0A061G202_THECC)	Solyc12g009650	Sl proline-rich protein	Solyc06g062370	Acid phosphatase-like protein 1 (AHRD V3.3 *** V9MHL3_9ROSA)	Solyc06g065970	14 kDa proline-rich protein DC2.15. putative (AHRD V3.3 *** B9RP24_RICCO)
Solyc02g085010	histone-lysine N-methyltransferase. H3 lysine-9 specific SUVH3-like protein (AHRD V3.3 --* AT1G17770.1)	Solyc06g060340	photosystem II subunit S	Solyc01g079470	CP12 (AHRD V3.3 *** O24136_TOBAC)	Solyc03g121900	Bifunctional inhibitor/lipid-transfer protein/seed storage 2S albumin superfamily protein (AHRD V3.3 *** AT5G48490.1)
Solyc03g112340	RING/U-box superfamily protein (AHRD V3.3 *** AT3G05200.1)	Solyc08g079030	Low-density lipoprotein receptor-related 11 (AHRD V3.3 *** A0A0B0PKY1_GOSAR)	Solyc03g082560	NAD(P)-linked oxidoreductase superfamily protein (AHRD V3.3 *** AT5G53580.1)	Solyc12g006140	Cab-5 gene encoding chlorophyll a/b-binding protein
Solyc06g049020	Sorghum bicolor protein targeted either to mitochondria or chloroplast proteins T50848 (AHRD V3.3 *** C7IVU8_9POAL)	Solyc02g070940	Chlorophyll a-b binding protein. chloroplastic (AHRD V3.3 *** Q41422_SOLTU)	Solyc03g098710	Kunitz trypsin inhibitor (AHRD V3.3 *** B8Y888_TOBAC)	Solyc08g078900	Bifunctional inhibitor/lipid-transfer protein/seed storage 2S albumin superfamily protein (AHRD V3.3 *** AT4G12490.1)
Solyc05g016180	Class I glutamine amidotransferase-like superfamily protein (AHRD V3.3 *-* AT5G38200.3)	Solyc02g071000	Chlorophyll a-b binding protein. chloroplastic (AHRD V3.3 *** K4B878_SOLLC)	Solyc09g084470	Wound-induced proteinase inhibitor 1 (AHRD V3.3 *** ICI1_SOLLC)	Solyc08g078940	Bifunctional inhibitor/lipid-transfer protein/seed storage 2S albumin superfamily protein (AHRD V3.3 *** AT1G12100.1)
Solyc01g058010	Neutral/alkaline invertase (AHRD V3.3 *** G5DC09_MANES)	Solyc07g043500	Glycosyltransferase (AHRD V3.3 *** K4CEK8_SOLLC)	Solyc09g084440	NA	Solyc09g090570	proton gradient regulation 5 (AHRD V3.3 *** AT2G05620.2)
Solyc01g109660	meloidogyne-induced giant cell protein DB275	Solyc07g063120	Ubiquitin ligase protein cop1. putative (AHRD V3.3 *** B9T5N2_RICCO)	Solyc11g069700	Elongation factor 1-alpha (AHRD V3.3 *** EF1A_SOLLC)	Solyc05g053890	Glycosyltransferase (AHRD V3.3 *** K4C268_SOLLC)
Solyc01g095630	WRKY transcription factor 41	Solyc11g065830	2-oxoglutarate/malate translocator. chloroplastic (AHRD V3.3 *** A0A0B0P837_GOSAR)	Solyc01g006680	2-oxoglutarate (2OG) and Fe(II)-dependent oxygenase superfamily protein (AHRD V3.3 *** AT3G20810.5)	Solyc09g009420	LOW QUALITY:AMP-dependent synthetase and ligase family protein (AHRD V3.3 --* AT2G47240.4)
Solyc02g087350	Hexosyltransferase (AHRD V3.3 *** K4BBP2_SOLLC)	Solyc11g012850	Chlorophyllide a oxygenase (AHRD V3.3 *** W9SD87_9ROSA)	Solyc10g084400	Glutathione S-transferase family protein (AHRD V3.3 *** AT5G02790.1)	Solyc06g069730	chlorophyll a-b binding protein Cab12
Solyc04g074420	Phosphate-responsive 1 family protein (AHRD V3.3 *-* AT4G08950.1)	Solyc10g046920	trithorax-like protein 2 (AHRD V3.3 --* AT1G05830.4)	Solyc07g055720	Heat shock protein. putative (AHRD V3.3 *** Q8LD91_ARATH)	Solyc07g043130	Phototropic-responsive NPH3 family protein (AHRD V3.3 *** AT2G30520.1)
Solyc02g094000	Calcium-binding protein (AHRD V3.3 *** A0A199V9T9_ANACO)	Solyc02g091920	xyloglucan endotransglucosylase-hydrolase 7	Solyc05g054350	alpha/beta hydrolase family protein	Solyc09g091550	S-adenosyl-L-methionine: salicylic acid carboxyl methyltransferase (AHRD V3.3 *** D2Y3T9_SOLLC)
Solyc02g082270	RNA binding protein. putative (AHRD V3.3 *** B9R8T5_RICCO)	Solyc07g054310	Cell wall protein (AHRD V3.3 *** I6QN83_HELAN)	Solyc06g051680	Protein EARLY FLOWERING 4 (AHRD V3.3 *-* A0A0B2RPG0_GLYSO)	Solyc04g055260	S-adenosyl-L-methionine:benzoic acid/salicylic acid carboxyl methyltransferase (AHRD V3.3 *** H9BID1_NICAT)
Solyc03g081240	Two-component response regulator-like protein (AHRD V3.3 *** W9RA17_9ROSA)	Solyc06g036260	beta-carotene hydroxylase-1	Solyc03g115770	Timing of cab expression 1/pseudo-response regulator 1 (AHRD V3.3 *** J9PWT0_NICAT)	Solyc09g011160	Regulator of chromosome condensation (RCC1) family protein (AHRD V3.3 *** AT3G53830.3)
Solyc04g074450	Phosphate-responsive 1 family protein (AHRD V3.3 *** AT4G08950.1)	Solyc08g076150	Pentatricopeptide repeat-containing family protein (AHRD V3.3 *** U5GMW9_POPTR)	Solyc02g083280	Rhodanese-related sulfurtransferase (AHRD V3.3 *** B7FGV4_MEDTR)	Solyc04g015750	Magnesium chelatase H subunit (AHRD V3.3 *** F8SPG3_CAMSI)
Solyc10g084880	LOW QUALITY:Avr9/Cf-9 rapidly elicited protein 137 (AHRD V3.3 *** Q9FQZ2_TOBAC)	Solyc10g079620	haloacid dehalogenase	Solyc01g090680	Cation/H(+) antiporter 11 (AHRD V3.3 *-* A0A1D1XXR2_9ARAE)	Solyc01g090090	BAX inhibitor 1 (AHRD V3.3 *** AT5G47120.1)
Solyc12g009000	LOW QUALITY:Harbinger transposase-derived nuclease (AHRD V3.3 *** A0A103Y2W0_CYNCS)	Solyc12g011450	Chlorophyll a-b binding protein. chloroplastic (AHRD V3.3 *** M1AG46_SOLTU)	Solyc04g007470	Drought responsive Zinc finger protein	Solyc12g056600	short-chain dehydrogenase-reductase.Pfam:PF13561
Solyc11g010250	LOW QUALITY:Avr9/Cf-9 rapidly elicited protein 75 (AHRD V3.3 *** Q9FQY9_TOBAC)	Solyc12g008900	cytokinin oxidase6	Solyc01g095320	BAG family molecular chaperone regulator 6 (AHRD V3.3 *** A0A0B2R655_GLYSO)	Solyc01g057270	Calmodulin-binding transcription activator (AHRD V3.3 *-* A0A072TUJ0_MEDTR)
Solyc01g086960	Zinc finger A20 and AN1 domain-containing stress-associated protein (AHRD V3.3 *** A0A0K9Q649_ZOSMR)	Solyc01g110370	Zinc finger. B-box (AHRD V3.3 *** A0A118K2C5_CYNCS)	Solyc05g041530	alpha/beta-Hydrolases superfamily protein (AHRD V3.3 *** AT5G25770.3)	Solyc06g069230	DNA mismatch repair protein (AHRD V3.3 *** Q6DQL7_PETHY)
Solyc04g007580	LOW QUALITY:DUF4228 domain protein (AHRD V3.3 *** G7IAV0_MEDTR)	Solyc02g070980	Chlorophyll a-b binding protein. chloroplastic (AHRD V3.3 *** K4B876_SOLLC)	Solyc01g097510	annexin 3	Solyc02g065020	BEST plant protein match is: (TAIR:plant.1) protein. putative (AHRD V3.3 *** G7K7Z5_MEDTR)
Solyc10g052650	F-box protein (AHRD V3.3 *-* A0A0B2RZB4_GLYSO)	Solyc05g011890	Sulfotransferase (AHRD V3.3 *** K4BXR2_SOLLC)	Solyc09g092260	chaperone protein dnaJ 20	Solyc01g089920	Bax inhibitor 1-like protein (AHRD V3.3 *** A0A0B0PIU1_GOSAR)
Solyc10g006130	EAR motif SlERF36	Solyc02g081340	Glutathione S-transferase (AHRD V3.3 *** E1AWJ7_CAPAN)	Solyc06g053960	SolycHsfA6b	Solyc09g011140	NAD(P)-binding Rossmann-fold superfamily protein (AHRD V3.3 *** AT5G06060.1).Pfam:PF13561
Solyc06g071820	BTB/POZ and TAZ domain protein (AHRD V3.3 *** G7JMM8_MEDTR)	Solyc09g059170	Glycosyltransferase (AHRD V3.3 *** M1C989_SOLTU)	Solyc08g029160	Membrane steroid-binding protein (AHRD V3.3 *** G5DXK7_SILLA)	Solyc11g005180	LOW QUALITY:Protein SENSITIVITY TO RED LIGHT REDUCED 1 (AHRD V3.3 *-* SRR1_ARATH)
Solyc12g005340	GRAS family transcription factor (AHRD V3.3 *** D4QD66_DIACA)	Solyc04g008330	Glycosyltransferase (AHRD V3.3 *** M1CVU0_SOLTU)	Solyc05g010470	Transducin family protein (AHRD V3.3 *** B9I9Y8_POPTR)	Solyc01g068040	LOW QUALITY:DNA-directed RNA polymerase subunit beta (AHRD V3.3 --* H6T2Q9_9POAL)
Solyc06g066380	LOW QUALITY:Pentatricopeptide repeat-containing protein. putative (AHRD V3.3 *** B9RE94_RICCO)	Solyc02g021260	AP2/B3-like transcriptional factor family protein. putative (AHRD V3.3 *-* A0A061DGP3_THECC)	Solyc11g021020	Proteinase inhibitor II (AHRD V3.3 *-* B3F0C1_TOBAC)	Solyc02g014460	WD40 repeat-containing protein (AHRD V3.3 *** A0A103XDG9_CYNCS)
Solyc12g099500	oxidoreductase/transition metal ion-binding protein (AHRD V3.3 --* AT2G31940.1)	Solyc02g091780	NA	Solyc11g005350	WAT1-related protein (AHRD V3.3 *** K4D4E8_SOLLC)	Solyc02g070940	Chlorophyll a-b binding protein. chloroplastic (AHRD V3.3 *** Q41422_SOLTU)
Solyc11g020230	Cytokinin-regulated kinase 1 (AHRD V3.3 *** Q9FUK3_TOBAC)	Solyc03g116730	fatty acid desaturase 5 (AHRD V3.3 *** AT3G15850.1)	Solyc09g074270	Gid1-like gibberellin receptor (AHRD V3.3 *** M9N8R2_NICAT)	Solyc08g077180	Pyruvate kinase (AHRD V3.3 *** K4CN78_SOLLC)
Solyc04g082960	NA	Solyc01g105120	Dentin sialophosphoprotein-related. putative isoform 3 (AHRD V3.3 *** A0A061E394_THECC)	Solyc10g049970	Kynurenine formamidase (AHRD V3.3 *** A0A151RRB2_CAJCA)	Solyc02g071000	Chlorophyll a-b binding protein. chloroplastic (AHRD V3.3 *** K4B878_SOLLC)
Solyc03g093120	xyloglucan endotransglucosylase-hydrolase	Solyc07g054580	Indole-3-acetic acid-amido synthetase GH3.5. putative (AHRD V3.3 *** B9RW45_RICCO)	Solyc08g079310	Cytochrome P450 family protein (AHRD V3.3 *** U5GNW2_POPTR)	Solyc02g091920	xyloglucan endotransglucosylase-hydrolase 7
Solyc04g078880	Cold regulated gene 27. putative isoform 1 (AHRD V3.3 *** A0A061FC20_THECC)	Solyc01g066910	Protease inhibitor/seed storage/lipid transfer protein family protein (AHRD V3.3 *** D7MM18_ARALL)	Solyc08g079430	partialcopper-containing amine oxidase	Solyc08g080160	Hydroxymethylglutaryl-CoA synthase (AHRD V3.3 *-* F5CLC5_CATRO)
Solyc03g093540	Ethylene-responsive transcription factor 5 (AHRD V3.3 *** ERF5_TOBAC)	Solyc02g072260	SAP-like protein BP-73 (AHRD V3.3 *-* M8BMZ0_AEGTA)	Solyc08g005350	F-box family protein (AHRD V3.3 *** B9GFH4_POPTR)	Solyc05g011890	Sulfotransferase (AHRD V3.3 *** K4BXR2_SOLLC)
Solyc09g090130	R2R3MYB transcription factor 15	Solyc10g007110	Tyrosine aminotransferase (AHRD V3.3 *** E2JFA7_PERFR)	Solyc08g077530	Beta-amylase (AHRD V3.3 *** K4CNB2_SOLLC)	Solyc06g059930	sesquiterpene synthase 1
Solyc10g008730	Transmembrane protein. putative (AHRD V3.3 *** G7IKA1_MEDTR)	Solyc08g013670	photosystem I reaction center subunit	Solyc01g102960	Heat-shock protein. putative (AHRD V3.3 *** B9S5K5_RICCO)	Solyc08g023660	Major latex-like protein (AHRD V3.3 *** B5THI3_PANGI)
Solyc08g006320	WRKY transcription factor 11	Solyc12g098590	Glycosyltransferase (AHRD V3.3 *** K4DHN2_SOLLC)	Solyc05g026570	Chlororespiratory reduction 3 (AHRD V3.3 *** A0A0F7CZ71_9ROSI)	Solyc08g013670	photosystem I reaction center subunit
Solyc01g006680	2-oxoglutarate (2OG) and Fe(II)-dependent oxygenase superfamily protein (AHRD V3.3 *** AT3G20810.5)	Solyc10g083440	Glycosyltransferase (AHRD V3.3 *** K4D3D1_SOLLC)	Solyc10g080610	F-box/kelch-repeat protein (AHRD V3.3 *** A0A172MAC1_VITPS)	Solyc06g073750	Beta-glucosidase (AHRD V3.3 *** A0A0B4PJM3_SOYBN)
Solyc10g077130	LOW QUALITY:VQ motif-containing family protein (AHRD V3.3 *** B9IHK5_POPTR)	Solyc11g013110	Flavonol synthase (AHRD V3.3 *** C0LUV3_SOLTU)	Solyc01g096510	LOW QUALITY:VQ motif-containing protein (AHRD V3.3 *** AT2G41180.1)	Solyc02g071030	Chlorophyll a-b binding protein. chloroplastic (AHRD V3.3 *** Q41422_SOLTU)
Solyc03g111710	BTB/POZ and TAZ domain protein (AHRD V3.3 *** G7JMM8_MEDTR)	Solyc08g014190	Cytochrome P450 (AHRD V3.3 *** Q8H0I6_PETHY)	Solyc08g007770	Expansin-like protein (AHRD V3.3 *-* Q0WT83_ARATH)	Solyc05g053400	Glycosyltransferase (AHRD V3.3 *** A0A0A1WC49_NICAT)
Solyc01g105800	MADS box transcription factor (AHRD V1 **-- Q2NNB9_ELAGV)%3B contains Interpro domain(s) IPR002100 Transcription factor%2C MADS-box	Solyc01g068560	Agglutinin-like protein ALA1. putative isoform 3 (AHRD V3.3 --* A0A061FRH3_THECC)	Solyc02g078890	LOW QUALITY:F-box associated ubiquitination effector family protein (AHRD V3.3 --* AT3G23685.1)	Solyc12g056610	NAD(P)-binding Rossmann-fold superfamily protein (AHRD V3.3 *** AT1G52340.1).Pfam:PF13561
Solyc00g095860	1-aminocyclopropane-1-carboxylate synthase (AHRD V3.3 *** Q96579_SOLLC)	Solyc06g065970	14 kDa proline-rich protein DC2.15. putative (AHRD V3.3 *** B9RP24_RICCO)	Solyc03g007960	beta-carotene hydroxylase-2	Solyc10g084370	MYB transcription factor (AHRD V3.3 *** B5TV64_CAMSI)
Solyc09g065850	auxin-regulated IAA3	Solyc07g054280	Tyrosine decarboxylase (AHRD V3.3 *** Q000T5_ARICO)	Solyc09g083440	PIN-I protein (AHRD V3.3 *** Q4FE22_SOLTU)	Solyc01g095530	LOW QUALITY:cytoplasmic tRNA 2-thiolation protein (AHRD V3.3 *** AT3G55570.1)
Solyc01g009160	harpin-induced1-like	Solyc03g121900	Bifunctional inhibitor/lipid-transfer protein/seed storage 2S albumin superfamily protein (AHRD V3.3 *** AT5G48490.1)			Solyc08g005360	LOW QUALITY:F-box family protein (AHRD V3.3 *** B9GFH4_POPTR)
Solyc01g091590	LOW QUALITY:BON1-associated protein 2 (AHRD V3.3 *** W9QRQ0_9ROSA)	Solyc02g071030	Chlorophyll a-b binding protein. chloroplastic (AHRD V3.3 *** Q41422_SOLTU)			Solyc02g070970	Chlorophyll a-b binding protein. chloroplastic (AHRD V3.3 *** Q41422_SOLTU)
Solyc06g051680	Protein EARLY FLOWERING 4 (AHRD V3.3 *-* A0A0B2RPG0_GLYSO)	Solyc03g114450	Calcium-sensing receptor (AHRD V3.3 *** K7ZLE1_NICBE)			Solyc01g090970	14 kDa proline-rich protein DC2.15 (AHRD V3.3 *** A0A151QNX1_CAJCA)
Solyc12g097000	TIR-NBS-LRR class disease resistance protein (AHRD V3.3 *-* A2I7Q5_9ROSI)	Solyc12g010980	HXXXD-type acyl-transferase family protein (AHRD V3.3 *** AT3G26040.1)			Solyc10g007220	tetratricopeptide repeat (TPR)-containing protein (AHRD V3.3 *-* AT5G65160.1)
Solyc04g071990	GIGANTEA (AHRD V3.3 *** F2Z6M2_IPONI)	Solyc02g085020	dihydroflavonol 4-reductase			Solyc11g007610	Dead box ATP-dependent RNA helicase. putative (AHRD V3.3 *** B9SY26_RICCO)
Solyc07g053740	Ethylene Response Factor F.4	Solyc12g042910	Cryptochrome-1 (AHRD V3.3 *** A0A151SGR1_CAJCA)			Solyc02g070990	Chlorophyll a-b binding protein. chloroplastic (AHRD V3.3 *** K4B877_SOLLC)
Solyc06g068460	WRKY transcription factor 40	Solyc12g006140	Cab-5 gene encoding chlorophyll a/b-binding protein			Solyc08g075210	HXXXD-type acyl-transferase family protein (AHRD V3.3 *** AT3G30280.1)
Solyc08g008370	DCD (Development and cell death) domain protein (AHRD V3.3 *** A0A072TUZ0_MEDTR)	Solyc11g066580	flavonoid 3`%2C5`-hydroxylase			Solyc04g009050	Dentin sialophosphoprotein-related. putative isoform 5 (AHRD V3.3 *** A0A061E2G0_THECC)
Solyc01g087980	LOW QUALITY:BPS1. putative (AHRD V3.3 *** A0A072TVX0_MEDTR)	Solyc03g120470	tonoplast intrinsic protein 2.2			Solyc01g109670	Transcription factor RADIALIS (AHRD V3.3 *-* RAD_ANTMA)
Solyc02g014860	DnaJ domain-containing protein (AHRD V3.3 *** A0A124SD50_CYNCS)	Solyc12g056610	NAD(P)-binding Rossmann-fold superfamily protein (AHRD V3.3 *** AT1G52340.1).Pfam:PF13561			Solyc06g064510	O-methyltransferase (AHRD V3.3 *** A0A1B4Z3W3_9ROSA)
Solyc06g073850	NA	Solyc08g078940	Bifunctional inhibitor/lipid-transfer protein/seed storage 2S albumin superfamily protein (AHRD V3.3 *** AT1G12100.1)			Solyc06g073820	Ubiquitin carboxyl-terminal hydrolase 12-like protein (AHRD V3.3 *** A0A0B0PTR8_GOSAR)
Solyc01g100000	F-box protein (AHRD V3.3 *** W9RMP6_9ROSA)	Solyc09g090570	proton gradient regulation 5 (AHRD V3.3 *** AT2G05620.2)			Solyc04g007010	Sn-2 protein (AHRD V3.3 *** Q39467_CAPAN)
Solyc09g055940	Sodium Bile acid symporter family (AHRD V3.3 *** AT3G25410.1)	Solyc10g084370	MYB transcription factor (AHRD V3.3 *** B5TV64_CAMSI)
Solyc01g095150	late embryogenesis-like protein	Solyc05g052240	Chalcone-flavonone isomerase family protein (AHRD V3.3 *** A0A0V0H4Z0_SOLCH)
Solyc01g095100	WRKY transcription factor 22	Solyc06g049050	expansin 2
Solyc04g005480	LOW QUALITY:Nodulin-related protein 1. putative (AHRD V3.3 *** A0A061EHK7_THECC)	Solyc03g112010	Cytochrome P450 (AHRD V3.3 *** A0A103XWG4_CYNCS)
Solyc04g074440	Phosphate-responsive 1 family protein (AHRD V3.3 *** A0A061FGW0_THECC)	Solyc02g062610	alpha/beta-Hydrolases superfamily protein (AHRD V3.3 *** AT4G36530.2)
Solyc07g053050	Calcium-binding family protein (AHRD V3.3 *** B9I910_POPTR)	Solyc06g082990	RNA-binding CRS1 / YhbY (CRM) domain protein (AHRD V3.3 *** AT3G25440.1)
Solyc04g054430	Retrovirus-related Pol polyprotein from transposon 17.6 (AHRD V3.3 --* A0A151SX10_CAJCA)	Solyc10g005080	Late elongated hypocotyl (AHRD V3.3 *** J9PV71_NICAT)
Solyc01g100230	DnaJ-like protein (AHRD V3.3 *** D5FNB3_SOYBN)	Solyc07g049440	GDSL esterase/lipase (AHRD V3.3 *** W9S4N1_9ROSA)
Solyc06g074030	Polynucleotidyl transferase. ribonuclease H-like superfamily protein (AHRD V3.3 *** AT3G44260.1)	Solyc08g080040	Anthocyanidin synthase (AHRD V3.3 *** A0A0A1E1Z9_9SOLA)
Solyc05g051400	Mitochondrial carrier protein (AHRD V3.3 *** A0A0K9PSM6_ZOSMR)	Solyc05g053550	chalcone synthase 2
Solyc05g005260	Retrovirus-related Pol polyprotein from transposon TNT 1-94 (AHRD V3.3 *-* A0A151TG49_CAJCA)	Solyc09g009420	LOW QUALITY:AMP-dependent synthetase and ligase family protein (AHRD V3.3 --* AT2G47240.4)
Solyc12g007070	SolycHsfC1	Solyc06g066840	2-oxoglutarate-dependent dioxygenase-related family protein (AHRD V3.3 *** B9GL08_POPTR)
Solyc05g007140	Protein kinase (AHRD V3.3 *** Q2HTW4_MEDTR)	Solyc02g070970	Chlorophyll a-b binding protein. chloroplastic (AHRD V3.3 *** Q41422_SOLTU)
Solyc01g112000	expansin-like protein precursor 1	Solyc06g069730	chlorophyll a-b binding protein Cab12
Solyc06g036310	Heavy metal transport/detoxification superfamily protein (AHRD V3.3 *** A0A072TW71_MEDTR)	Solyc12g005430	LOW QUALITY:HXXXD-type acyl-transferase family protein. putative (AHRD V3.3 *** A0A061E8Z9_THECC)
Solyc01g010060	LOW QUALITY:ARM repeat superfamily protein (AHRD V3.3 --* AT5G65920.2)	Solyc12g056710	NAD(P)-binding Rossmann-fold superfamily protein (AHRD V3.3 *** AT1G52340.1).Pfam:PF13561
Solyc01g005300	Flavin-binding kelch domain F box protein (AHRD V3.3 *** A0A088AWQ7_SOYBN)	Solyc07g043130	Phototropic-responsive NPH3 family protein (AHRD V3.3 *** AT2G30520.1)
Solyc05g009790	AP2/B3 transcription factor family protein (AHRD V3.3 *** AT1G25560.1)	Solyc02g070990	Chlorophyll a-b binding protein. chloroplastic (AHRD V3.3 *** K4B877_SOLLC)
Solyc08g062680	LOW QUALITY:Harbinger transposase-derived nuclease (AHRD V3.3 *-* A0A103Y2W0_CYNCS)	Solyc11g067170	Fatty acyl-CoA reductase (AHRD V3.3 *-* K4D9X4_SOLLC)
Solyc06g007190	Protein phosphatase 2C (AHRD V3.3 *** Q3V656_SOLTU)	Solyc07g005370	Pathogenesis-related (PR)-10-related norcoclaurine synthase-like protein (AHRD V3.3 *** C3SBS5_ESCCA)
Solyc06g053960	SolycHsfA6b	Solyc02g092700	DUF1230 family protein (DUF1230) (AHRD V3.3 *** AT5G67370.1)
Solyc04g018110	Hop-interacting protein THI026 (AHRD V3.3 *** G8Z256_SOLLC)	Solyc04g015750	Magnesium chelatase H subunit (AHRD V3.3 *** F8SPG3_CAMSI)
Solyc05g052550	CCCH-type zinc-finger protein (AHRD V3.3 *-* A0A0X8ZWW6_PETHY)	Solyc06g068970	3-oxo-5-alpha-steroid 4-dehydrogenase (AHRD V3.3 *** G7LDB8_MEDTR)
Solyc04g076720	WD repeat domain phosphoinositide-interacting 3 (AHRD V3.3 *-* A0A0B0P0U0_GOSAR)	Solyc01g109670	Transcription factor RADIALIS (AHRD V3.3 *-* RAD_ANTMA)
Solyc05g014260	Two-component response regulator (AHRD V3.3 *** W9RKG5_9ROSA)	Solyc02g065020	BEST plant protein match is: (TAIR:plant.1) protein. putative (AHRD V3.3 *** G7K7Z5_MEDTR)
Solyc10g086280	Heavy metal transport/detoxification superfamily protein (AHRD V3.3 *** AT5G03380.1)	Solyc04g008230	Pectin lyase-like superfamily protein (AHRD V3.3 *** AT1G48100.1)
Solyc06g006080	thiamine biosynthesis protein ThiC	Solyc03g098320	Myb transcription factor (AHRD V3.3 *** A0A072UBN0_MEDTR)
Solyc01g066430	RING/U-box superfamily protein (AHRD V3.3 *** AT2G47560.1)	Solyc09g082660	Caffeoyl-CoA O-methyltransferase (AHRD V3.3 *** Q2YHM9_PLAMJ)
Solyc02g088090	Calcium-binding EF-hand (AHRD V3.3 *** A0A103YHF0_CYNCS)
Solyc06g066370	WRKY transcription factor 31
Solyc05g010470	Transducin family protein (AHRD V3.3 *** B9I9Y8_POPTR)
Solyc10g075090	Non-specific lipid-transfer protein (AHRD V3.3 *** Q4A1N0_SOLLC)
Solyc03g093550	Ethylene-responsive transcription factor (AHRD V3.3 *** M4WYH8_GOSHI)
Solyc08g078190	ethylene-responsive transcription factor
Solyc01g091830	DUF4378 domain protein (AHRD V3.3 *** AT4G00770.1)
Solyc04g077980	C2H2-type zinc finger protein
Solyc11g012510	GRAS1
Solyc08g076880	Nodulin26-like intrinsic protein 31 (AHRD V3.3 --* K4C978_SOLLC)
Solyc03g093560	ethylene response factor C.6
Solyc07g049530	1-aminocyclopropane-1-carboxylate oxidase 1
Solyc08g041860	serine/arginine repetitive matrix-like protein (AHRD V3.3 *-* AT4G32020.1)
Solyc01g100010	F-box protein (AHRD V3.3 *** W9RMP6_9ROSA)
Solyc05g024010	Zinc finger protein CONSTANS-LIKE 14 (AHRD V3.3 *** B9GMQ8_POPTR)
Solyc10g074740	Calcium-binding protein CAST (AHRD V3.3 *** CAST_SOLTU)
Solyc08g078510	GRAM domain protein/ABA-responsive-like protein (AHRD V3.3 *** G7KW78_MEDTR)
Solyc06g005650	LOW QUALITY:E3 ubiquitin-protein ligase RING1-like protein (AHRD V3.3 *** A0A072V012_MEDTR)
Solyc12g056550	LOW QUALITY:Plant/F1M20-13 protein (AHRD V3.3 *** G7IBZ7_MEDTR)
Solyc08g079310	Cytochrome P450 family protein (AHRD V3.3 *** U5GNW2_POPTR)
Solyc04g071900	Peroxidase (AHRD V3.3 *** K4BTH7_SOLLC)
Solyc07g040960	LOW QUALITY:Harbinger transposase-derived nuclease (AHRD V3.3 *** A0A103Y2W0_CYNCS)
Solyc05g008120	Chaperone DnaJ (AHRD V3.3 *** A0A0B0MDP3_GOSAR)
Solyc07g007130	NA
Solyc04g071030	U-box domain-containing family protein (AHRD V3.3 *** B9HEI4_POPTR)
Solyc06g075610	LOW QUALITY:Exocyst subunit exo70 family protein (AHRD V3.3 *** G7JTM6_MEDTR)
Solyc12g017240	xyloglucan endo-transglycosylase B1
Solyc05g052040	Ethylene-responsive transcription factor (AHRD V3.3 *** M4WYH8_GOSHI)
Solyc08g005350	F-box family protein (AHRD V3.3 *** B9GFH4_POPTR)
Solyc12g010540	UDP-glucuronate 4-epimerase 4 (AHRD V3.3 *** GAE4_ARATH)
Solyc02g084850	Abscisic acid and environmental stress-inducible protein TAS14 (AHRD V3.3 *** TAS14_SOLLC)
Solyc04g071480	LOW QUALITY:Plant/F1M20-13 protein (AHRD V3.3 *** G7IBZ7_MEDTR)
Solyc10g009550	LOW QUALITY:WRKY transcription factor 42
Solyc06g051660	Early flowering 4 (AHRD V3.3 *** A0A059V8X7_9ROSI)
Solyc06g075780	Zinc finger. C2H2 (AHRD V3.3 *** A0A103Y6U7_CYNCS)
Solyc10g009110	ethylene response factor F.5
Solyc07g006280	Tetraspanin family protein (AHRD V3.3 *** A0A072V357_MEDTR)
Solyc08g006150	Gamma-glutamylcyclotransferase (AHRD V3.3 *** K4CIA4_SOLLC)
Solyc08g083050	NA
Solyc03g118470	Nudix hydrolase (AHRD V3.3 *** A0A061E9N4_THECC)
Solyc01g109250	LOW QUALITY:DUF4228 domain protein (AHRD V3.3 *** I3SPG4_MEDTR)
Solyc01g100200	gras4
Solyc01g080500	LOW QUALITY:Plant/F10N7-170 protein. putative (AHRD V3.3 *** G7IFN2_MEDTR)
Solyc09g090830	BolA-like protein. expressed (AHRD V3.3 *** Q10PW0_ORYSJ)
Solyc03g095770	WRKY transcription factor 80
Solyc09g015770	WRKY transcription factor 81
Solyc03g082370	NA
Solyc03g007870	Heavy metal transport/detoxification superfamily protein (AHRD V3.3 *** A0A072TW71_MEDTR)
Solyc03g059110	LOW QUALITY:AP2/B3-like transcriptional factor family protein (AHRD V3.3 --* AT3G11580.3)
Solyc08g068770	N-hydroxycinnamoyl-CoA:tyramine N-hydroxycinnamoyl transferase
