## Supplementary material for "Various tomato cultivars display contrasted morphological and molecular responses to a heat wave": Table_S7

### Sheet: S7
Table S7. Functional categories overrepresented for each developmental stage in the common DEGs between all cultivars.
The GO enrichment tool from PLAZA (47) was used. BP: Biological process; Log2-Enrichment: enrichment folds reported in log2 scale.
Sample	Identifier	Fold_enrichment	P-Value	Subset_ratio	Type	GO_biological_process
Common_TFB_Up	GO:2000022	4.46	0.026391	0.0278	BP	regulation of jasmonic acid mediated signaling pathway
Common_PFB_Down	GO:0050896	1.15	0.004808	0.4242	BP	response to stimulus
Common_TFB_Up	GO:0010200	4.43	3.5407e-09	0.0764	BP	response to chitin
Common_PFB_Up	GO:0019222	1.59	0.0090724	0.3208	BP	regulation of metabolic process
Common_TFB_Up	GO:0042752	4.38	0.0034926	0.0347	BP	regulation of circadian rhythm
Common_PFB_Up	GO:0031323	1.65	0.010131	0.3019	BP	regulation of cellular metabolic process
Common_TFB_Up	GO:0070297	4.33	0.0041419	0.0347	BP	regulation of phosphorelay signal transduction system
Common_TFB_Up	GO:0010104	4.33	0.0041419	0.0347	BP	regulation of ethylene-activated signaling pathway
Common_TFB_Up	GO:1900424	4	0.012533	0.0347	BP	regulation of defense response to bacterium
Common_TFB_Up	GO:0007623	3.9	1.2839e-06	0.0694	BP	circadian rhythm
Common_TFB_Up	GO:0071398	3.51	0.012172	0.0417	BP	cellular response to fatty acid
Common_TFB_Up	GO:0080167	3.48	0.0025786	0.0486	BP	response to karrikin
Common_TFB_Down	GO:0042221	1.32	0.0082236	0.2474	BP	response to chemical
Common_TFB_Up	GO:0000160	3.31	0.0012463	0.0556	BP	phosphorelay signal transduction system
Common_TFB_Down	GO:0009416	2.85	2.9998e-08	0.1856	BP	response to light stimulus
Common_TFB_Up	GO:0048573	3.2	0.0091509	0.0486	BP	photoperiodism, flowering
Common_TFB_Up	GO:0009751	3.19	0.0022502	0.0556	BP	response to salicylic acid
Common_TFB_Up	GO:0009723	3.06	0.0011548	0.0625	BP	response to ethylene
Common_PFB_Up	GO:0009892	2.48	0.039885	0.1509	BP	negative regulation of metabolic process
Common_TFB_Up	GO:0000302	3.01	0.021499	0.0486	BP	response to reactive oxygen species
Common_TFB_Up	GO:0014070	2.95	4.3322e-05	0.0833	BP	response to organic cyclic compound
Common_TFB_Up	GO:0002831	2.94	0.0078212	0.0556	BP	regulation of response to biotic stimulus
Common_PFB_Down	GO:0009765	6.03	2.7788e-10	0.1212	BP	photosynthesis, light harvesting
Common_TFB_Up	GO:0070542	2.9	0.0098187	0.0556	BP	response to fatty acid
Common_TFB_Up	GO:0032101	2.9	0.0098187	0.0556	BP	regulation of response to external stimulus
Common_TFB_Up	GO:0042742	2.85	2.2012e-06	0.1042	BP	defense response to bacterium
Common_TFB_Up	GO:0031347	2.85	0.0010939	0.0694	BP	regulation of defense response
Common_TFB_Up	GO:0009611	2.74	0.0065245	0.0625	BP	response to wounding
Common_TFB_Down	GO:0009765	5.8	1.5731e-12	0.1031	BP	photosynthesis, light harvesting
Common_TFB_Up	GO:0009408	2.69	0.027338	0.0556	BP	response to heat
Common_TFB_Up	GO:0009409	2.65	1.4313e-05	0.1042	BP	response to cold
Common_TFB_Down	GO:0046148	4.12	1.3769e-05	0.0825	BP	pigment biosynthetic process
Common_TFB_Down	GO:0009639	3.52	0.00032164	0.0825	BP	response to red or far red light
Common_TFB_Up	GO:0009266	2.6	3.0555e-08	0.1458	BP	response to temperature stimulus
Common_TFB_Up	GO:0009414	2.6	7.5781e-06	0.1111	BP	response to water deprivation
Common_PFB_Down	GO:0009769	6.87	3.6863e-07	0.0758	BP	photosynthesis, light harvesting in photosystem II
Common_PFB_Up	GO:0030162	4.46	0.018031	0.0755	BP	regulation of proteolysis
Common_TFB_Down	GO:0009813	5.18	6.5221e-07	0.0722	BP	flavonoid biosynthetic process
Common_TFB_Down	GO:0007623	3.95	0.00023561	0.0722	BP	circadian rhythm
Common_TFB_Up	GO:0048580	2.46	0.030148	0.0625	BP	regulation of post-embryonic development
Common_TFB_Up	GO:2000241	2.42	0.035819	0.0625	BP	regulation of reproductive process
Common_TFB_Up	GO:0009737	2.39	5.4924e-05	0.1111	BP	response to abscisic acid
Common_TFB_Up	GO:0071396	2.32	0.010059	0.0764	BP	cellular response to lipid
Common_TFB_Up	GO:0048583	2.31	2.7337e-06	0.1389	BP	regulation of response to stimulus
Common_TFB_Up	GO:0009620	2.29	0.029763	0.0694	BP	response to fungus
Common_TFB_Up	GO:0051707	2.17	4.4509e-07	0.1667	BP	response to other organism
Common_TFB_Down	GO:1901617	3.12	0.042108	0.0619	BP	organic hydroxy compound biosynthetic process
Common_TFB_Up	GO:0043207	2.17	4.4509e-07	0.1667	BP	response to external biotic stimulus
Common_TFB_Up	GO:0033993	2.13	9.5839e-06	0.1458	BP	response to lipid
Common_TFB_Up	GO:0010035	2.12	2.0125e-06	0.1597	BP	response to inorganic substance
Common_TFB_Up	GO:1901700	2.05	3.0275e-10	0.2431	BP	response to oxygen-containing compound
Common_TFB_Up	GO:0006970	2.03	0.028313	0.0833	BP	response to osmotic stress
Common_TFB_Up	GO:0009628	2.02	1.1907e-12	0.2917	BP	response to abiotic stimulus
Common_TFB_Down	GO:0009640	3.91	0.013562	0.0515	BP	photomorphogenesis
Common_TFB_Down	GO:0009769	6.32	2.7571e-06	0.0515	BP	photosynthesis, light harvesting in photosystem II
Common_TFB_Down	GO:0009637	4.15	0.0060788	0.0515	BP	response to blue light
Common_TFB_Down	GO:0042752	4.95	0.00039876	0.0515	BP	regulation of circadian rhythm
Common_TFB_Up	GO:0050793	1.98	0.0043605	0.1042	BP	regulation of developmental process
Common_TFB_Up	GO:0010033	1.93	5.7735e-10	0.2569	BP	response to organic substance
Common_TFB_Up	GO:0006355	1.87	2.1225e-09	0.2569	BP	regulation of transcription, DNA-templated
Common_PFB_Down	GO:0009750	6.01	0.00835	0.0455	BP	response to fructose
Common_PFB_Down	GO:0032922	6.79	0.0015298	0.0455	BP	circadian regulation of gene expression
Common_TFB_Up	GO:2001141	1.87	2.1225e-09	0.2569	BP	regulation of RNA biosynthetic process
Common_TFB_Down	GO:0046283	4.84	0.0075239	0.0412	BP	anthocyanin-containing compound metabolic process
Common_TFB_Down	GO:0009644	4.25	0.038156	0.0412	BP	response to high light intensity
Common_TFB_Up	GO:1903506	1.87	2.1225e-09	0.2569	BP	regulation of nucleic acid-templated transcription
Common_TFB_Up	GO:0051252	1.85	1.4211e-09	0.2639	BP	regulation of RNA metabolic process
Common_TFB_Up	GO:0042221	1.69	1.593e-10	0.3194	BP	response to chemical
Common_TFB_Up	GO:0006950	1.49	5.9844e-09	0.3333	BP	response to stress
Common_TFB_Down	GO:0009750	5.46	0.027803	0.0309	BP	response to fructose
Common_TFB_Down	GO:0032922	6.23	0.0051403	0.0309	BP	circadian regulation of gene expression
Common_TFB_Up	GO:0050896	1.37	1.6743e-13	0.4931	BP	response to stimulus
